# Heterologous expression of microbial nitroreductases for TNT degradation in transgenic animals

**DOI:** 10.1101/2025.06.11.659045

**Authors:** Dimitri Perusse, Kate Tepper, Adam Sychla, Samuel J. Beach, Michael J. Smanski, Maciej Maselko

## Abstract

TNT (2,4,6-trinitrotoluene) from unexploded ordinances is a common environmental pollutant near munitions factories, military training sites, and areas of armed conflict. As physical and chemical approaches for TNT remediation are costly and difficult to scale, *in situ* bioremediation is an attractive alternative. TNT is a phytoaccumulative pollutant. Herbivores engineered to detoxify TNT are a potentially cost-effective platform to bioremediate large areas of contaminated sites while grazing or browsing. As a first step towards engineering herbivores with metabolic capabilities for TNT degradation, we engineered the animal genetic model, *Drosophila melanogaster*, to screen a library of microbial nitroreductases that can catalyse the initial degradation steps required for TNT degradation. We find strong, cofactor-dependent activity in fly lysates engineered to express NsfA from *Escherichia coli*, and NsfI from *Enterobacter cloacae*.
