## Supplementary material for "Heterologous expression of microbial nitroreductases for TNT degradation in transgenic animals": Data File

### Sheet: HPLC Calibration Curves
TNT calibration curve from the Luna column
TNT concentration (ng/µL)	TNT concentration (µM)	Area under the curve (mAU*min)
50	220.138	53.7903
25	110.069	27.0518
10	44.0276	10.46
5	22.0138	5.32437
2.5	11.0069	2.66553
1	4.40276	1.03718
0.5	2.20138	0.527767
0.1	0.440276	0.0877333
TNT calibration curve from the Eclipse column
TNT concentration (ng/µL)	TNT concentration (µM)	Area under the curve (mAU*min)
50	220.138	26.9193
25	110.069	12.8402
10	44.0276	4.5828
5	22.0138	2.2894
2.5	11.0069	1.1756
1	4.40276	0.4739
0.5	2.20138	0.2244
0.1	0.440276	0.0269
2ADNT calibration curve from the Eclipse column
2ADNT concentration (ng/µL)	2ADNT concentration (µM)	Area under the curve (mAU*min)
50	253.614	29.4005
25	126.807	11.9354
10	50.7228	4.7222
5	25.3614	2.3461
2.5	12.6807	1.1203
1	5.07228	0.4339
0.5	2.53614	0.2181
0.1	0.507228	-
4ADNT calibration curve from the Eclipse column
4ADNT concentration (ng/µL)	4ADNT concentration (µM)	Area under the curve (mAU*min)
50	253.614	20.0231
25	126.807	10.2887
10	50.7228	4.0645
5	25.3614	1.953
2.5	12.6807	1.0484
1	5.07228	0.3985
0.5	2.53614	0.1896
0.1	0.507228	0.0383

### Sheet: TNT degradation + NADH
TNT degradation with NADH with the Luna column
W1118 1st replicate				W1118 2nd replicate				W1118 3rd replicate				W1118 4th replicate				W1118 mean
Timepoint (min)	Area under the curve (mAU*min)	Percentage		Timepoint (min)	Area under the curve (mAU*min)	Percentage		Timepoint (min)	Area under the curve (mAU*min)	Percentage		Timepoint (min)	Area under the curve (mAU*min)	Percentage		Timepoint (min)	Area under the curve (mAU*min)	Percentage	Standard deviation	Standard deviation (%)
0	4.6252	100		0	5.285	100		0	4.8823	100		0	4.8362	100		0	4.90718	100	0.275631	5.6169
1	4.2019	90.848		1	4.4598	84.386		1	4.4233	90.5987		1	4.2417	87.7073		1	4.33168	88.2723	0.128774	2.6242
5	4.2498	91.8836		5	4.7009	88.948		5	4.4926	92.0181		5	4.4146	91.2824		5	4.46448	90.9785	0.187315	3.81716
10	3.9414	85.2158		10	4.7719	90.2914		10	4.5472	93.1364		10	4.337	89.6778		10	4.39938	89.6519	0.353204	7.1977
20	4.2057	90.9301		20	0	0		20	4.7159	96.5918		20	4.3817	90.6021		20	4.43443	90.3663	2.22729	45.3885
30	4.1708	90.1756		30	4.6751	88.4598		30	4.5901	94.0151		30	4.4947	92.9387		30	4.48268	91.3494	0.220589	4.49523
60	4.5334	98.0152		60	4.4203	83.6386		60	4.469	91.5347		60	4.5243	93.5507		60	4.48675	91.4324	0.0526526	1.07297
90	4.2893	92.7376		90	4.5175	85.4778		90	4.3765	89.6401		90	4.2629	88.1457		90	4.36155	88.8811	0.11474	2.33821
NsfI 1st replicate				NsfI 2nd replicate				NsfI 3rd replicate				NsfI 4th replicate				NsfI mean
Timepoint (min)	Area under the curve (mAU*min)	Percentage		Timepoint (min)	Area under the curve (mAU*min)	Percentage		Timepoint (min)	Area under the curve (mAU*min)	Percentage		Timepoint (min)	Area under the curve (mAU*min)	Percentage		Timepoint (min)	Area under the curve (mAU*min)	Percentage	Standard deviation	Standard deviation	Standard deviation (%)
0	4.6938	100		0	5.3213	100		0	4.7838	100		0	4.8135	100		0	4.9031	100	0.283407	5.77536
1	3.7818	80.5701		1	3.5631	66.9592		1	4.3699	91.3479		1	3.9328	81.7035		1	3.9119	79.7842	0.340973	6.94846
5	3.5188	74.967		5	2.6228	49.2887		5	3.9262	82.0728		5	2.978	61.8677		5	3.26145	66.5181	0.576293	11.7439
10	2.7065	57.6612		10	1.9095	35.8841		10	3.6079	75.4191		10	2.1609	44.8925		10	2.5962	52.9502	0.752052	15.3256
20	2.4427	52.041		20	1.0354	19.4577		20	3.1154	65.124		20	1.4725	30.591		20	2.0165	41.127	0.939454	19.1445
30	1.8187	38.7469		30	0.4644	8.72719		30	2.5918	54.1787		30	1.0121	21.0263		30	1.47175	30.0167	0.931114	18.9745
60	1.3246	28.2202		60	0.2381	4.47447		60	1.9934	41.6698		60	0.571	11.8625		60	1.03177	21.0433	0.785855	16.0144
90	0.5892	12.5527		90	0.262	4.92361		90	1.6571	34.6398		90	0.5144	10.6866		90	0.755675	15.4122	0.617039	12.5742
NsfA 1st replicate				NsfA 2nd replicate				NsfA 3rd replicate								NsfA mean
Timepoint (min)	Area under the curve (mAU*min)	Percentage		Timepoint (min)	Area under the curve (mAU*min)	Percentage		Timepoint (min)	Area under the curve (mAU*min)	Percentage						Timepoint (min)	Area under the curve (mAU*min)	Percentage	Standard deviation	Standard deviation (%)
0	4.3585	100		0	4.8725	100		0	4.8093	100						0	4.6801	100	0.280301	5.71206
1	4.2804	98.2081		1	4.4206	90.7255		1	4.4794	93.1404						1	4.39347	93.8755	0.102237	2.08342
5	4.2255	96.9485		5	4.4995	92.3448		5	4.4908	93.3774						5	4.40527	94.1276	0.155743	3.17379
10	4.2732	98.0429		10	4.4621	91.5772		10	4.5447	94.4982						10	4.42667	94.5849	0.139175	2.83615
20	4.2268	96.9783		20	4.8384	99.3002		20	4.4825	93.2048						20	4.5159	96.4915	0.307165	6.25951
30	3.9733	91.1621		30	4.1993	86.1837		30	4.311	89.6388						30	4.1612	88.9126	0.172044	3.50596
60	3.7351	85.6969		60	4.233	86.8753		60	4.1162	85.5883						60	4.0281	86.0687	0.260379	5.30609
90	3.7914	86.9886		90	3.7916	77.8163		90	3.9034	81.1636						90	3.8474	82.2076	0.079196	1.61388
PnrA 1st replicate				PnrA 2nd replicate				PnrA 3rd replicate								PnrA mean
Timepoint (min)	Area under the curve (mAU*min)	Percentage		Timepoint (min)	Area under the curve (mAU*min)	Percentage		Timepoint (min)	Area under the curve (mAU*min)	Percentage						Timepoint (min)	Area under the curve (mAU*min)	Percentage	Standard deviation	Standard deviation (%)
0	4.9247	100		0	4.9214	100		0	4.6661	100						0	4.8374	100	0.148359	3.02331
1	4.1224	83.7087		1	4.6265	94.0078		1	4.343	93.0756						1	4.36397	90.2131	0.252703	5.14967
5	3.8814	78.815		5	4.5421	92.2928		5	4.393	94.1471						5	4.27217	88.3153	0.346528	7.06166
10	4.4168	89.6867		10	4.4924	91.283		10	4.3166	92.5098						10	4.4086	91.1357	0.0881864	1.79709
20	4.3796	88.9313		20	4.7424	96.3628		20	4.4434	95.2273						20	4.5218	93.4758	0.19369	3.94708
30	4.4093	89.5344		30	4.967	100.927		30	4.1421	88.7701						30	4.50613	93.152	0.420889	8.57701
60	4.0799	82.8457		60	4.4026	89.4583		60	4.2731	91.5775						60	4.25187	87.8957	0.162394	3.30933
90	4.2408	86.1129		90	4.386	89.121		90	4.217	90.3753						90	4.2289	87.4209	0.0168291	0.34295
SnrA 1st replicate				SnrA 2nd replicate				SnrA 3rd replicate								SnrA mean
Timepoint (min)	Area under the curve (mAU*min)	Percentage		Timepoint (min)	Area under the curve (mAU*min)	Percentage		Timepoint (min)	Area under the curve (mAU*min)	Percentage						Timepoint (min)	Area under the curve (mAU*min)	Percentage	Standard deviation	Standard deviation (%)
0	4.522	100		0	4.949	100		0	4.9377	100						0	4.8029	100	0.243332	4.9587
1	4.2539	94.0712		1	4.5194	91.3195		1	4.7194	95.5789						1	4.49757	93.6427	0.233517	4.75868
5	4.2375	93.7085		5	4.7648	96.278		5	4.5914	92.9866						5	4.53123	94.3437	0.26875	5.47667
10	4.3652	96.5325		10	4.4453	89.8222		10	4.6436	94.0438						10	4.4847	93.3748	0.143321	2.92064
20	4.5037	99.5953		20	4.5975	92.8976		20	4.6473	94.1187						20	4.58283	95.418	0.0729148	1.48588
30	4.3816	96.8952		30	4.3954	88.8139		30	4.3822	88.7498						30	4.3864	91.3282	0.0078	0.158951
60	4.2042	92.9721		60	4.3194	87.2782		60	4.3525	88.1483						60	4.29203	89.3634	0.0778455	1.58636
90	4.0726	90.0619		90	4.258	86.0376		90	4.4069	89.2501						90	4.23975	88.2748	0.236386	4.81715
XenA 1st replicate				XenA 2nd replicate				XenA 3rd replicate								XenA mean
Timepoint (min)	Area under the curve (mAU*min)	Percentage		Timepoint (min)	Area under the curve (mAU*min)	Percentage		Timepoint (min)	Area under the curve (mAU*min)	Percentage						Timepoint (min)	Area under the curve (mAU*min)	Percentage	Standard deviation	Standard deviation (%)
0	4.8165	100		0	4.5966	100		0	4.8001	100						0	4.73773	100	0.1225	2.49634
1	4.5609	94.6932		1	4.5707	99.4365		1	4.5183	94.1293						1	4.54997	96.0368	0.0278585	0.567709
5	4.2638	88.5249		5	4.5751	99.5323		5	4.3991	91.646						5	4.41267	93.1388	0.156093	3.18091
10	4.3662	90.6509		10	4.3952	95.6185		10	4.4919	93.5793						10	4.41777	93.2464	0.0658184	1.34127
20	4.45	92.3907		20	4.4884	97.6461		20	4.697	97.8521						20	4.54513	95.9348	0.132914	2.70857
30	4.4194	91.7554		30	4.5005	97.9093		30	4.796	99.9146						30	4.57197	96.5011	0.198211	4.0392
60	4.1028	85.1822		60	4.2908	93.3473		60	4.3054	89.694						60	4.233	89.3465	0.112993	2.3026
90	4.306	89.401		90	4.191	91.1761		90	4.3166	89.9273						90	4.3113	90.9992	0.00749533	0.152742
Mm/NR 1st replicate				Mm/NR 2nd replicate				Mm/NR 3rd replicate								Mm/NR mean
Timepoint (min)	Area under the curve (mAU*min)	Percentage		Timepoint (min)	Area under the curve (mAU*min)	Percentage		Timepoint (min)	Area under the curve (mAU*min)	Percentage						Timepoint (min)	Area under the curve (mAU*min)	Percentage	Standard deviation	Standard deviation (%)
0	4.5986	100		0	4.9641	100		0	4.5366	100						0	4.69977	100	0.231009	4.70757
1	4.3141	93.8133		1	4.4641	89.9277		1	4.4492	98.0734						1	4.40913	93.816	0.0826378	1.68402
5	4.1452	90.1405		5	4.7061	94.8027		5	4.4623	98.3622						5	4.43787	94.4274	0.281247	5.73134
10	4.1925	91.1691		10	4.6259	93.1871		10	4.4599	98.3093						10	4.4261	94.177	0.218668	4.45609
20	4.2516	92.4542		20	4.563	91.92		20	4.5311	99.8788						20	4.44857	94.6551	0.171322	3.49126
30	0	0		30	4.4307	89.2548		30	4.5719	100.778						30	4.5013	95.7771	0.0998435	2.03464
60	4.1222	89.6403		60	4.3531	87.6916		60	4.3271	95.382						60	4.26747	90.8017	0.126475	2.57734
90	4.1349	89.9165		90	4.3032	86.6864		90	4.3215	95.2586						90	4.2282	89.9662	0.131946	2.68884

### Sheet: TNT degradation + NADPH
TNT degradation with NADPH with the Eclipse column
W1118 1st replicate				W1118 2nd replicate				W1118 3rd replicate				W1118 4th replicate				W1118 mean
Timepoint (min)	Area under the curve (mAU*min)	Percentage		Timepoint (min)	Area under the curve (mAU*min)	Percentage		Timepoint (min)	Area under the curve (mAU*min)	Percentage		Timepoint (min)	Area under the curve (mAU*min)	Percentage		Timepoint (min)	Area under the curve (mAU*min)	Percentage	Standard deviation	Standard deviation (%)
0	10.6168	100		0	9.4536	100		0	11.0426	100		0	10.3534	100		0	10.3666	100	0.671645	6.47893
1	10.8121	101.84		1	10.3344	109.317		1	11.0227	99.8198		1	10.7876	104.194		1	10.7392	103.594	0.289766	2.79518
5	10.8199	101.913		5	10.5131	111.207		5	10.7413	97.2715		5	10.5241	101.649		5	10.6496	102.73	0.154697	1.49226
10	10.8345	102.051		10	10.5599	111.702		10	9.5601	86.5747		10	9.832	94.964		10	10.1966	98.3604	0.599157	5.77969
20	10.8011	101.736		20	10.7683	113.907		20	10.4373	94.5185		20	10.5922	102.306		20	10.6497	102.731	0.168729	1.62762
30	10.7611	101.359		30	11.2054	118.531		30	10.143	91.8534		30	10.4349	100.787		30	10.6361	102.6	0.455835	4.39715
60	10.2466	96.5131		60	11.3261	119.807		60	10.892	98.6362		60	10.0468	97.0387		60	10.6279	102.52	0.588869	5.68044
90	10.4504	98.4327		90	10.5339	111.427		90	9.3965	85.0932		90	9.7997	94.652		90	10.0451	96.8989	0.542862	5.23664
NsfI 1st replicate				NsfI 2nd replicate				NsfI 3rd replicate								NsfI mean
Timepoint (min)	Area under the curve (mAU*min)	Percentage		Timepoint (min)	Area under the curve (mAU*min)	Percentage		Timepoint (min)	Area under the curve (mAU*min)	Percentage						Timepoint (min)	Area under the curve (mAU*min)	Percentage	Standard deviation	Standard deviation (%)
0	11.022	100		0	11.5062	100		0	10.9011	100						0	11.1431	100	0.320212	3.08888
1	10.6158	96.3146		1	10.8038	93.8955		1	8.0132	73.5082						1	9.81093	88.0449	1.55972	15.0456
5	10.2785	93.2544		5	10.217	88.7956		5	6.513	59.7463						5	9.00283	80.7929	2.15648	20.8022
10	9.7092	88.0893		10	9.6585	83.9417		10	4.3399	39.8116						10	7.90253	70.9186	3.08544	29.7632
20	9.1433	82.955		20	8.6794	75.4324		20	1.6961	15.559						20	6.50627	58.3883	4.17218	40.2464
30	9.1441	82.9623		30	7.8179	67.9451		30	0.4428	4.06198						30	5.8016	52.0645	4.68799	45.2221
60	6.8547	62.1911		60	5.7842	50.2703		60	0.221	2.02732						60	4.28663	38.4689	3.56139	34.3545
90	5.5635	50.4763		90	4.5581	39.6143		90	0.3087	2.83182						90	3.47677	31.2011	2.7893	26.9066
NsfA 1st replicate				NsfA 2nd replicate				NsfA 3rd replicate				NsfA 4th replicate				NsfA mean
Timepoint (min)	Area under the curve (mAU*min)	Percentage		Timepoint (min)	Area under the curve (mAU*min)	Percentage		Timepoint (min)	Area under the curve (mAU*min)	Percentage		Timepoint	Area under the curve (mAU*min)	Percentage		Timepoint (min)	Area under the curve (mAU*min)	Percentage	Standard deviation	Standard deviation (%)
0	10.7565	100		0	10.3386	100		0	10.9114	100		0	10.5358	100		0	10.6356	100	0.250899	2.42027
1	9.8101	91.2016		1	9.9234	95.984		1	8.808	80.7229		1	9.0101	85.5189		1	9.3879	88.2689	0.56096	5.41123
5	8.3653	77.7697		5	9.0723	87.7517		5	9.0148	82.6182		5	9.6342	91.4425		5	9.02165	84.8252	0.519174	5.00814
10	6.8036	63.2511		10	8.1643	78.9691		10	7.6446	70.0607		10	8.589	81.522		10	7.80038	73.3423	0.768591	7.41411
20	4.5326	42.1382		20	6.4749	62.6284		20	5.5659	51.01		20	6.8789	65.2907		20	5.86308	55.127	1.04319	10.0629
30	3.2672	30.3742		30	5.0957	49.2881		30	4.9337	45.216		30	5.6421	53.5517		30	4.73468	44.5173	1.02418	9.87964
60	1.7961	16.6978		60	3.2974	31.8941		60	3.0016	27.5088		60	2.1289	20.2063		60	2.556	24.0326	0.709012	6.83939
90	1.3782	12.8127		90	2.8187	27.2638		90	2.3122	21.1907		90	1.6168	15.3458		90	2.03147	19.1008	0.657585	6.3433
PnrA 1st replicate				PnrA 2nd replicate				PnrA 3rd replicate				PnrA 4th replicate				PnrA mean
Timepoint (min)	Area under the curve (mAU*min)	Percentage		Timepoint (min)	Area under the curve (mAU*min)	Percentage		Timepoint (min)	Area under the curve (mAU*min)	Percentage		Timepoint	Area under the curve (mAU*min)	Percentage		Timepoint (min)	Area under the curve (mAU*min)	Percentage	Standard deviation	Standard deviation (%)
0	10.5956	100		0	9.187	100		0	11.4266	100		0	9.9573	100		0	10.2916	100	0.950884	9.17257
1	10.6901	100.892		1	9.9736	108.562		1	11.1851	97.8865		1	9.7586	98.0045		1	10.4018	101.071	0.656693	6.3347
5	10.6088	100.125		5	10.1448	110.426		5	10.9988	96.2561		5	10.6246	106.702		5	10.5942	102.94	0.349666	3.37301
10	10.645	100.466		10	9.634	104.866		10	10.7068	93.7007		10	10.3266	103.709		10	10.3281	100.354	0.491805	4.74413
20	10.4006	98.1596		20	10.0605	109.508		20	10.6773	93.4425		20	9.8814	99.2377		20	10.255	99.6436	0.354469	3.41933
30	10.2099	96.3598		30	10.5872	115.241		30	10.0377	87.845		30	9.4407	94.8118		30	10.0689	97.8356	0.477537	4.6065
60	9.5111	89.7646		60	9.178	99.902		60	9.3519	81.8432		60	8.5211	85.5764		60	9.14053	88.8152	0.434778	4.19403
90	8.7663	82.7353		90	7.9996	87.0752		90	9.5296	83.3984		90	6.6543	66.8284		90	8.23745	80.0403	1.22641	11.8304
SnrA 1st replicate				SnrA 2nd replicate				SnrA 3rd replicate								SnrA mean
Timepoint (min)	Area under the curve (mAU*min)	Percentage		Timepoint (min)	Area under the curve (mAU*min)	Percentage		Timepoint (min)	Area under the curve (mAU*min)	Percentage						Timepoint (min)	Area under the curve (mAU*min)	Percentage	Standard deviation	Standard deviation (%)
0	10.7281	100		0	10.7981	100		0	9.3659	100						0	10.2974	100	0.807433	7.78879
1	10.831	100.959		1	11.0034	101.901		1	10.5633	112.785						1	10.7992	104.874	0.221763	2.13921
5	10.8774	101.392		5	10.9491	101.398		5	10.5937	113.109						5	10.8067	104.947	0.187943	1.81297
10	10.8276	100.927		10	10.9858	101.738		10	9.9234	105.952						10	10.5789	102.734	0.573193	5.52922
20	10.7614	100.31		20	10.8935	100.883		20	10.6421	113.626						20	10.7657	104.548	0.125754	1.21307
30	10.6302	99.0874		30	11.0583	102.41		30	10.5707	112.864						30	10.7531	104.425	0.266009	2.56602
60	10.4019	96.9594		60	10.5968	98.1358		60	10.0545	107.352						60	10.3511	100.521	0.2747	2.64986
90	10.285	95.8697		90	10.3669	96.0067		90	10.03	107.091						90	10.2273	99.3196	0.175705	1.69492
XenA 1st replicate				XenA 2nd replicate				XenA 3rd replicate								XenA mean
Timepoint (min)	Area under the curve (mAU*min)	Percentage		Timepoint (min)	Area under the curve (mAU*min)	Percentage		Timepoint (min)	Area under the curve (mAU*min)	Percentage						Timepoint (min)	Area under the curve (mAU*min)	Percentage	Standard deviation	Standard deviation (%)
0	10.8911	100		0	10.6543	100		0	12.2083	100						0	11.2512	100	0.837258	8.0765
1	10.8148	99.2994		1	10.7144	100.564		1	11.1828	91.6						1	10.904	96.9138	0.246611	2.3789
5	10.974	100.761		5	10.8913	102.224		5	11.2833	92.4232						5	11.0495	98.2073	0.206628	1.99321
10	10.8986	100.069		10	10.8523	101.858		10	11.4501	93.7895						10	11.067	98.3625	0.332581	3.2082
20	10.8263	99.405		20	10.8036	101.401		20	11.094	90.8726						20	10.908	96.9491	0.161509	1.55797
30	10.8177	99.3261		30	10.8696	102.021		30	11.5999	95.0165						30	11.0957	98.6179	0.437392	4.21924
60	10.5511	96.8782		60	10.699	100.42		60	11.2178	91.8867						60	10.8226	96.1906	0.350123	3.37741
90	10.4276	95.7442		90	10.4824	98.3866		90	10.9816	89.9519						90	10.6305	94.4833	0.305265	2.9447
Mm/NR 1st replicate				Mm/NR 2nd replicate				Mm/NR 3rd replicate								Mm/NR mean
Timepoint (min)	Area under the curve (mAU*min)	Percentage		Timepoint (min)	Area under the curve (mAU*min)	Percentage		Timepoint (min)	Area under the curve (mAU*min)	Percentage						Timepoint (min)	Area under the curve (mAU*min)	Percentage	Standard deviation	Standard deviation (%)
0	10.7433	100		0	10.471	100		0	9.9794	100						0	10.3979	100	0.387161	3.73469
1	10.8287	100.795		1	10.4466	99.767		1	10.9382	109.608						1	10.7378	103.269	0.25809	2.48963
5	10.7874	100.41		5	10.8689	103.8		5	9.9236	99.4408						5	10.5266	101.238	0.52383	5.05305
10	10.7677	100.227		10	10.9948	105.002		10	11.1598	111.828						10	10.9741	105.542	0.196868	1.89906
20	10.7122	99.7105		20	10.8557	103.674		20	10.8626	108.85						20	10.8102	103.965	0.0849117	0.81909
30	10.6524	99.1539		30	10.9765	104.828		30	10.3178	103.391						30	10.6489	102.414	0.329364	3.17716
60	10.5709	98.3953		60	10.588	101.117		60	10.191	102.12						60	10.45	100.501	0.224435	2.16498
90	10.4227	97.0158		90	10.3894	99.2207		90	10.3708	103.922						90	10.3943	99.9654	0.0262947	0.253648

### Sheet: 2ADNT 4ADNT formation
2ADNT & 4DNT formation with NADPH on the Eclipse column
NsfI
	Area under the curve (mAU*min)
Timepoint (min)	Replicate 1	Replicate 2	Replicate 3	Mean	Standard deviation	Concentration (ng/µL)	Standard deviation
0	0	0.0274	0.02	0.0158	0.0115735	0.0390027	0.0390027
1	0.0929	0.1066	0.4431	0.2142	0.161953	0.528758	0.528758
5	0.1946	0.199	0.4838	0.292467	0.135305	0.721962	0.721962
10	0.2787	0.3564	0.5473	0.394133	0.112855	0.972928	0.972928
20	0.383	0.3805	0.5438	0.435767	0.0763979	1.0757	1.0757
30	1.2229	0.4142	0.5377	0.724933	0.355707	1.78952	1.78952
60	0.4386	0.4399	0.4641	0.447533	0.0117264	1.10475	1.10475
90	0.4639	0.3469	0.3948	0.401867	0.0480257	0.992018	0.992018
NsfA
	Area under the curve (mAU*min)
Timepoint (min)	Replicate 1	Replicate 2	Replicate 3	Mean	Standard deviation	Concentration (ng/µL)	Standard deviation
0	0	0.3061	0	0.102033	0.144297	0.251872	0.251872
1	0.2489	0.1909	0.1745	0.204767	0.0319171	0.505472	0.505472
5	0.4815	0.3542	0.3483	0.394667	0.0614477	0.974245	0.974245
10	0.5378	0.4516	0.4998	0.4964	0.035273	1.22538	1.22538
20	0.7929	0.4929	0.5555	0.613767	0.129219	1.5151	1.5151
30	0.5382	0.498	0.5152	0.517133	0.0164684	1.27656	1.27656
60	0.4552	0.477	0.5151	0.482433	0.024754	1.1909	1.1909
90	0.4608	0.4073	0.5145	0.460867	0.0437642	1.13766	1.13766

### Sheet: Relative NR mRNA expression
CT values collected													Expression fold change using the ΔΔCT method
NsfA													NsfA
Fly line	Primers	CT Replicate 1			CT Replicate 2			CT Replicate 3					Fly line	Replicates	Nitroreductase	EF1	Gene targeted in one wild type fly		ΔCT Value (Trangenic fly line)	ΔCT Value (WT)	ΔΔCT Value	Expression Fold Change
		First value	Second value	Mean	First value	Second value	Mean	First value	Second value	Mean							Nitroreductase	EF1
NsfA	NsfA	21.68	21.81	21.745	20.29	20.44	20.365	20.49	20.5	20.495			WT	1	39.905	19.07	39.905	19.07	20.835	20.835	0	1
	EF1	17.31	17.5	17.405	17.26	17.36	17.31	17.03	17.07	17.05				2	43.89	17.9			25.99		5.155	0.0280666
WT	NsfA	46	33.81	39.905	43.81	43.97	43.89	39.28	39.89	39.585				3	39.585	17.64			21.945		1.11	0.463294
	EF1	16.83	19.07	17.95	17.72	17.9	17.81	17.37	17.64	17.505			NsfA	1	21.745	17.5			4.245		-16.59	98647.9
														2	20.365	17.36			3.005		-17.83	233005
Mm-NR														3	20.495	17.07			3.425		-17.41	174154
Fly line	Primers	CT Replicate 1			CT Replicate 2			CT Replicate 3
		First value	Second value	Mean	First value	Second value	Mean	First value	Second value	Mean			Mm-NR
Mm-NR	Mm-NR	19.73	19.66	19.695	19.78	19.73	19.755	19.92	20.07	19.995			Fly line	Replicates	Nitroreductase	EF1	Gene targeted in one wild type fly		ΔCT Value (Trangenic fly line)	ΔCT Value (WT)	ΔΔCT Value	Expression Fold Change
	EF1	16.52	16.9	16.71	17.44	17.56	17.5	17.05	17.19	17.12							Nitroreductase	EF1
WT	Mm-NR	36.34	37.55	36.945	36.34	37.55	36.945	50	39.1	44.55			WT	1	36.945	17.95	36.945	17.95	18.995	18.995	0	1
	EF1	16.83	19.07	17.95	17.72	17.9	17.81	17.37	17.64	17.505				2	39.09	17.81			21.28		2.285	0.205185
														3	44.55	17.505			27.045		8.05	0.00377319
PnrA													Mm-NR	1	19.695	16.71			2.985		-16.01	65991.8
Fly line	Primers	CT Replicate 1			CT Replicate 2			CT Replicate 3						2	19.755	17.5			2.255		-16.74	109457
		First value	Second value	Mean	First value	Second value	Mean	First value	Second value	Mean				3	19.995	17.12			2.875		-16.12	71220.3
PnrA	PnrA	19.64	19.68	19.66	19.7	19.48	19.59	19.84	19.9	19.87
	EF1	17.41	17.39	17.4	17.27	17.93	17.6	17.02	17.15	17.085			XenA
WT	PnrA	33.78	49.81	41.795	36.72	34.32	35.52	34.7	34.21	34.455			Fly line	Replicates	Nitroreductase	EF1	Gene targeted in one wild type fly		ΔCT Value (Trangenic fly line)	ΔCT Value (WT)	ΔΔCT Value	Expression Fold Change
	EF1	16.83	19.07	17.95	17.72	17.9	17.81	17.37	17.64	17.505							Nitroreductase	EF1
													WT	1	36.775	17.95	36.775	17.95	18.825	18.825	0	1
XenA														2	45.17	17.81			27.36		8.535	0.00269593
Fly line	Primers	CT Replicate 1			CT Replicate 2			CT Replicate 3						3	46.82	17.505			29.315		10.49	0.000695337
		First value	Second value	Mean	First value	Second value	Mean	First value	Second value	Mean			XenA	1	20.08	17.635			2.445		-16.38	85284.7
XenA	XenA	20.09	20.07	20.08	19.85	19.91	19.88	21.1	21.14	21.12				2	19.88	17.465			2.415		-16.41	87076.8
	EF1	17.58	17.69	17.635	17.42	17.51	17.465	17.88	18.01	17.945				3	21.12	17.945			3.175		-15.65	51418.5
WT	XenA	38.36	35.19	36.775	42.13	48.21	45.17	50	43.64	46.82
	EF1	16.83	19.07	17.95	17.72	17.9	17.81	17.37	17.64	17.505			PnrA
													Fly line	Replicates	Nitroreductase	EF1	Gene targeted in one wild type fly		ΔCT Value (Trangenic fly line)	ΔCT Value (WT)	ΔΔCT Value	Expression Fold Change
NsfI																	Nitroreductase	EF1
Fly line	Primers	CT Replicate 1			CT Replicate 2			CT Replicate 3					WT	1	41.795	17.95	41.795	17.95	23.845	23.845	0	1
		First value	Second value	Mean	First value	Second value	Mean	First value	Second value	Mean				2	35.52	17.81			17.71		-6.135	70.2779
NsfI	NsfI	21.04	20.99	21.015	18.89	18.68	18.785	19.07	19.12	19.095				3	34.455	17.505			16.95		-6.895	119.015
	EF1	19.45	19.56	19.505	16.59	17.05	16.82	17.33	17.38	17.355			PnrA	1	19.66	17.4			2.26		-21.585	3.14581e+06
WT	NsfI	33.89	33.43	33.66	33.24	33.18	33.21	33.37	33.38	33.375				2	19.59	17.6			1.99		-21.855	3.79324e+06
	EF1	16.83	19.07	17.95	17.72	17.9	17.81	17.37	17.64	17.505				3	19.87	17.085			2.785		-21.06	2.18621e+06
SnrA													NsfI
Fly line	Primers	CT Replicate 1			CT Replicate 2			CT Replicate 3					Fly line	Replicates	Nitroreductase	EF1	Gene targeted in one wild type fly		ΔCT Value (Trangenic fly line)	ΔCT Value (WT)	ΔΔCT Value	Expression Fold Change
		First value	Second value	Mean	First value	Second value	Mean	First value	Second value	Mean							Nitroreductase	EF1
SnrA	SnrA	19.49	19.59	19.54	19.42	19.25	19.335	19.73	19.85	19.79			WT	1	33.66	17.95	33.66	17.95	15.71	15.71	0	1
	EF1	17.31	17.84	17.575	17.18	17.55	17.365	18.19	18.16	18.175				2	33.21	17.81			15.4		-0.31	1.23971
WT	SnrA	26.12	22.84	24.48	25.41	25.77	25.59	26.2	24.67	25.435				3	33.375	17.505			15.87		0.16	0.895025
	EF1	16.83	19.07	17.95	17.72	17.9	17.81	17.37	17.64	17.505			NsfI	1	21.015	19.505			1.51		-14.2	18820.3
														2	18.785	16.82			1.965		-13.745	13729.6
														3	19.095	17.355			1.74		-13.97	16046.8
													SnrA
													Fly line	Replicates	Nitroreductase	EF1	Gene targeted in one wild type fly		ΔCT Value (Trangenic fly line)	ΔCT Value (WT)	ΔΔCT Value	Expression Fold Change
																	Nitroreductase	EF1
													WT	1	24.48	17.95	24.48	17.95	6.53	6.53	0	1
														2	25.59	17.81			7.78		1.25	0.420448
														3	25.435	17.505			7.93		1.4	0.378929
													SnrA	1	19.54	17.575			1.965		-4.565	23.6702
														2	19.335	17.365			1.97		-4.56	23.5883
														3	19.79	18.175			1.615		-4.915	30.1691
